# An evolutionary approach to systematic discovery of novel deubiquitinases, applied to Legionella

**DOI:** 10.1101/2020.07.01.182683

**Authors:** Thomas Hermanns, Ilka Woiwode, Ricardo F. M. Guerreiro, Robert Vogt, Michael Lammers, Kay Hofmann

## Abstract

Deubiquitinating enzymes (DUBs) are important regulators of the posttranslational protein ubiquitination system. Mammalian genomes encode about hundred different DUBs, which can be grouped into seven different classes. Members of other DUB classes are found in pathogenic bacteria, which use them to target the host defense. By combining bioinformatical and experimental approaches, we address the question if the known DUB families have a common evolutionary ancestry and share conserved features that set them apart from other proteases. By systematically comparing family-specific Hidden-Markov-Models, we uncovered distant relationships between established DUBs and other cysteine protease families. Most DUB families share a conserved aromatic residue linked to the active site, which restricts the cleavage of substrates with sidechains at the S2 position, corresponding to Gly-75 in ubiquitin. By applying these criteria to *Legionella pneumophila* ORFs, we identified lpg1621 and lpg1148 as deubiquitinases, characterized their cleavage specificities, and confirmed the importance of the aromatic gatekeeper motif for substrate selection.
