## Supplementary data files 1-3 for "An evolutionary approach to systematic discovery of novel deubiquitinases, applied to Legionella": SuppData1_pvalues.xls

### Sheet: Fig 1 (MEROPS_only)
Connection	-log10(p-value)	Note
c11 (related to) c11a	>100	p < 1E-100 is reached when one family is contained within the other
c01a (related to) c01x	43.68
c03d (related to) c03h	43.16
c82 (related to) c82a	37.62
c85a (related to) c85b	33.89
c82 (related to) c82b	32
c82a (related to) c82b	31.74
c85b (related to) c87	29
c78 (related to) ZUFSP	28.46
c14a (related to) c14x	27.02
c85a (related to) c87	26.01
c01a (related to) c01b	23.96
c45 (related to) c89	23.89
c60a (related to) c60x	23.66
c40 (related to) p60supfam	22.92
c14a (related to) c14b	20.21
YaeF_YiiX (related to) pox_YaeF	19.21
c45 (related to) c59	19.15
c14b (related to) c14x	19.05
c45 (related to) c69	18.57
c03c (related to) c03e	18.52
c03c (related to) c03x	17.74
c13 (related to) c14b	17.22
c03e (related to) c03g	17.21
c03a (related to) c03c	17
c58a (related to) c58b	16.72
c60a (related to) c60b	16.66
c79 (related to) RickCE	15.64
c48 (related to) ChlaDUB	15.35
c03h (related to) c03x	15
c19 (related to) c67	14.92
c03a (related to) c03e	14.62
c03c (related to) c03g	14.57
c19 (related to) c98	14.14
c03d (related to) c03x	14.12
c93 (related to) TGASE_DUF553	13.96
c03d (related to) c03g	13.77
c48 (related to) RickCE	13.77
c03f (related to) c03x	13.44
c03a (related to) c03g	13.32
c11 (related to) c11b	13.3
c48 (related to) CidB	13.07
c101 (related to) c65	13.02
c03a (related to) c03x	13
c64 (related to) c85a	12.96
c65 (related to) c85b	12.82
c01b (related to) c01x	12.64
c48 (related to) c63	12.2
c03g (related to) c04	12.06
c65 (related to) c87	11.96
c64 (related to) c85b	11.74
c03c (related to) c04	11.7
c59 (related to) c89	11.68
c13 (related to) c14x	11.66
c21 (related to) c23	11.51
c48 (related to) c79	11.46
c03g (related to) c99	11.4
c65 (related to) c85a	11.35
c104 (related to) c51	11.32
c03a (related to) c03f	11.17
c11a (related to) c11b	11.15
c03a (related to) c04	10.96
c03a (related to) c03d	10.96
c59 (related to) c69	10.89
c05 (related to) c48	10.64
c24 (related to) c37	10.49
c60b (related to) c60x	10.34
c03d (related to) c03f	10.24
c54 (related to) c78	10.23
c39 (related to) c83	10.19
s01 (related to) s06	10.15
c110 (related to) TGASE_DUF553	10.1
c03c (related to) c03d	10.01
c03c (related to) c03f	9.85
c03g (related to) c03h	9.74
c57 (related to) c63	9.74
c24 (related to) s39	9.6
s32 (related to) s39	9.6
s01 (related to) s39	9.59
c51 (related to) AcmB	9.59
s01 (related to) s75	9.51
c04 (related to) s39	9.37
c40 (related to) YaeF_YiiX	9.3
c04 (related to) c62	9.15
LRAT (related to) YaeF_YiiX	9.08
c16a (related to) c16b	9.04
c03c (related to) c03h	8.72
c03e (related to) c04	8.6
c40 (related to) LRAT	8.49
c64 (related to) c87	8.42
c03a (related to) c03h	8.4
c05 (related to) c63	8.29
c04 (related to) c99	8.21
c39 (related to) c70	8.19
YaeF_YiiX (related to) p60supfam	8.12
c13 (related to) c14a	8.01
CidB (related to) RickCE	8
c37 (related to) s01	7.96
c04 (related to) c24	7.85
LRAT (related to) p60supfam	7.8
c03g (related to) c03x	7.74
Greenripe (related to) LRAT	7.62
c48 (related to) c57	7.59
c26 (related to) c56	7.54
c04 (related to) s01	7.48
c97 (related to) Greenripe	7.47
c03f (related to) c03h	7.46
c16b (related to) c19	7.46
c24 (related to) s32	7.38
c85a (related to) LotA	7.31
s65 (related to) s75	7.14
c01a (related to) c02a	7.04
c03c (related to) s01	7
s07 (related to) s46	7
c55 (related to) c63	6.96
c115 (related to) MINDY34	6.96
s39 (related to) s65	6.92
c03f (related to) c04	6.92
c03d (related to) c04	6.92
s07 (related to) s29	6.92
LRAT (related to) pox_YaeF	6.89
c03f (related to) c03g	6.85
c25 (related to) c50	6.8
c45 (related to) s45	6.74
c05 (related to) c79	6.68
c03x (related to) c04	6.62
c03a (related to) s39	6.57
s39 (related to) s75	6.55
c40 (related to) c51	6.54
c51 (related to) p60supfam	6.52
s03 (related to) s39	6.42
c03e (related to) c03x	6.41
c54 (related to) ZUFSP	6.4
c03c (related to) c24	6.28
c63 (related to) ChlaDUB	6.28
c03a (related to) c24	6.27
c03c (related to) s39	6.26
c01x (related to) c47	6.1
c06 (related to) c42	6.1
ChlaDUB (related to) CidB	6.09
c04 (related to) c107	6.07
c01a (related to) c47	6.07
s01 (related to) s32	6.04
c03c (related to) s65	5.89
c97 (related to) LRAT	5.89
c03e (related to) c99	5.85
c03g (related to) c62	5.82
c03g (related to) c24	5.8
c03d (related to) c37	5.77
c03d (related to) c03e	5.77
c65 (related to) LotA	5.77
c107 (related to) c62	5.74
c04 (related to) s75	5.74
c19 (related to) c28	5.74
c37 (related to) s06	5.72
c03d (related to) c62	5.7
s01 (related to) s65	5.68
s06 (related to) s32	5.62
s01 (related to) s46	5.6
s07 (related to) s55	5.57
c16b (related to) c28	5.57
c85b (related to) LotA	5.55
c63 (related to) CidB	5.54
c03g (related to) c107	5.52
s32 (related to) s75	5.49
c03c (related to) c107	5.44
c51 (related to) YaeF_YiiX	5.44
c05 (related to) ChlaDUB	5.43
c03h (related to) c24	5.42
s01 (related to) s03	5.4
c01b (related to) c02a	5.4
c05 (related to) RickCE	5.39
c107 (related to) c24	5.37
c87 (related to) LotA	5.35
s03 (related to) s07	5.32
s01 (related to) s29	5.31
c12 (related to) c86	5.25
c03a (related to) c03b	5.17
c21 (related to) c83	5.17
c14x (related to) c25	5.17
c03d (related to) c24	5.15
c37 (related to) s39	5.11
c36 (related to) c85b	5.08
c03d (related to) c107	5.07
s07 (related to) s32	5.06
c24 (related to) s03	5.04
c03g (related to) c37	5.04
c03b (related to) c03h	5
s32 (related to) s65	5
c02a (related to) c47	4.96
c63 (related to) RickCE	4.96
c10 (related to) c47	4.82
c03c (related to) c37	4.77
c69 (related to) c89	4.74
c33 (related to) c65	4.72
s03 (related to) s31	4.72
c04 (related to) s32	4.68
c03x (related to) c37	4.68
c57 (related to) ChlaDUB	4.64
c13 (related to) c25	4.64
c116 (related to) TGASE_DUF553	4.62
c03b (related to) c03d	4.46
c01x (related to) c02a	4.46
c47 (related to) c83	4.43
c37 (related to) s32	4.41
c05 (related to) SidE	4.41
c11a (related to) c14b	4.39
c03h (related to) c04	4.38
c01a (related to) c10	4.32
c04 (related to) c37	4.31
c71 (related to) TGASE_DUF553	4.3
c03e (related to) c03f	4.29
c48 (related to) SidE	4.24
c03d (related to) s39	4.18
c03a (related to) c99	4.15
c01b (related to) c47	4.14
c11 (related to) c14b	4.13
c48 (related to) RavZ	4.1
c79 (related to) ChlaDUB	4.09
c03g (related to) s39	4.03

### Sheet: Fig 2a (MEROPS_DUBs)
Connection	-log10(p-value)	Note
LotA (related to) lpg2529	>100	p < 1E-100 is reached when one family is contained within the other or both share common members
LotA (related to) lpg0227	>100
SidE (related to) lpg2156	>100
SidE (related to) lpg2157	>100
lpg2153 (related to) SidE	>100
lpg2153 (related to) lpg2157	>100
lpg2153 (related to) lpg2156	>100
lpg2157 (related to) lpg2156	>100
c85a (related to) c85b	33.89
c85b (related to) c87	29
c78 (related to) ZUFSP	28.46
c85a (related to) c87	26.01
lpg2907 (related to) lpg1949	17.66
lpg2529 (related to) lpg0227	16.5
c79 (related to) RickCE	15.64
c48 (related to) ChlaDUB	15.35
c19 (related to) c67	14.92
c19 (related to) c98	14.14
c48 (related to) RickCE	13.77
c48 (related to) CidB	13.07
c101 (related to) c65	13.02
c64 (related to) c85a	12.96
c65 (related to) c85b	12.82
c48 (related to) c63	12.2
c65 (related to) c87	11.96
c64 (related to) c85b	11.74
c48 (related to) c79	11.46
c65 (related to) c85a	11.35
c05 (related to) c48	10.64
c54 (related to) c78	10.23
c55 (related to) lpg1949	10.17
c57 (related to) c63	9.74
lpg2952 (related to) c85b	9.1
c16a (related to) c16b	9.04
c64 (related to) c87	8.42
c85a (related to) lpg2952	8.3
c05 (related to) c63	8.29
c48 (related to) lpg1148	8.12
CidB (related to) RickCE	8
c48 (related to) c57	7.59
c16b (related to) c19	7.46
c85a (related to) LotA	7.31
CidB (related to) lpg1148	7.06
c55 (related to) c63	6.96
c115 (related to) MINDY34	6.96
c05 (related to) c79	6.68
c85a (related to) lpg0227	6.5
c54 (related to) ZUFSP	6.4
c63 (related to) ChlaDUB	6.28
lpg2952 (related to) c65	6.1
ChlaDUB (related to) CidB	6.09
RickCE (related to) lpg1148	5.96
lpg2529 (related to) c65	5.9
c65 (related to) LotA	5.77
c19 (related to) c28	5.74
c16b (related to) c28	5.57
c55 (related to) lpg2907	5.57
c85b (related to) LotA	5.55
c63 (related to) CidB	5.54
c05 (related to) ChlaDUB	5.43
c05 (related to) RickCE	5.39
c87 (related to) LotA	5.35
c12 (related to) c86	5.25
c36 (related to) c85b	5.08
c48 (related to) lpg1949	5.08
c63 (related to) RickCE	4.96
c33 (related to) c65	4.72
c57 (related to) ChlaDUB	4.64
lpg2952 (related to) c87	4.6
lpg0227 (related to) c65	4.6
RickCE (related to) lpg1949	4.55
c48 (related to) lpg2907	4.37
c85a (related to) lpg1621	4.33
lpg2952 (related to) lpg0227	4.3
c48 (related to) SidE	4.24
SidE (related to) lpg1148	4.24
c05 (related to) lpg1148	4.23
c48 (related to) RavZ	4.1
c79 (related to) ChlaDUB	4.09
LotA (related to) lpg1621	4.06
ChlaDUB (related to) lpg1949	4.05
lpg1148 (related to) lpg1949	4

### Sheet: Fig S3 (MEROPS_Legionella)
Connection	-log10(p-value)	Note
lpg0160 (related to) RavD	>100	p < 1E-100 is reached when one family is contained within the other or both share common members
c93 (related to) lpg0828	>100
LotA (related to) lpg2529	>100
LotA (related to) lpg2248	>100
LotA (related to) lpg0227	>100
RavZ (related to) lpg1683	>100
c59 (related to) lpg0804	>100
c11 (related to) c11a	>100
SidE (related to) lpg2157	>100
SidE (related to) lpg2156	>100
SidE (related to) lpg2153	>100
SidE (related to) lpg0234	>100
c01a (related to) lpg2586	>100
c01a (related to) c01x	43.68
c03d (related to) c03h	43.16
c01a (related to) lpg2622	41.6
c82a (related to) lpg1336	38.21
c82 (related to) c82a	37.62
c82a (related to) lpg0910	37.48
c82a (related to) lpg0704	36.57
c82a (related to) lpg1386	36.48
c82a (related to) lpg2641	36.28
c82 (related to) lpg1336	34.12
c85a (related to) c85b	33.89
c82 (related to) lpg0910	33.8
c82 (related to) lpg1386	33.33
c82 (related to) lpg0704	32.39
c82 (related to) lpg2641	32.09
c82 (related to) c82b	32
c82a (related to) c82b	31.74
c85b (related to) c87	29
c78 (related to) ZUFSP	28.46
c82a (related to) lpg1582	27.92
c82 (related to) lpg2127	27.7
c82a (related to) lpg2127	27.52
c82b (related to) lpg1582	27.31
c14a (related to) c14x	27.02
c82 (related to) lpg1582	26.46
c01x (related to) lpg2586	26.43
c85a (related to) c87	26.01
c01b (related to) lpg2586	24.7
c01x (related to) lpg2622	24.01
c01a (related to) c01b	23.96
c45 (related to) c89	23.89
c60a (related to) c60x	23.66
c40 (related to) p60supfam	22.92
c82b (related to) lpg1386	22.2
c82b (related to) lpg1336	21.48
c82b (related to) lpg0910	21.13
c82b (related to) lpg2127	20.23
c14a (related to) c14b	20.21
c82b (related to) lpg0704	20.19
c01b (related to) lpg2622	20.18
c56 (related to) lpg1192	19.49
YaeF_YiiX (related to) pox_YaeF	19.21
c45 (related to) c59	19.15
c82b (related to) lpg2641	19.06
c14b (related to) c14x	19.05
c45 (related to) lpg0804	19
c45 (related to) c69	18.57
c03c (related to) c03e	18.52
c39 (related to) lpg0056	17.96
c03c (related to) c03x	17.74
c13 (related to) c14b	17.22
c03e (related to) c03g	17.21
c39 (related to) lpg0380	17.07
c03a (related to) c03c	17
c13 (related to) lpg2423	16.96
c58a (related to) c58b	16.72
c60a (related to) c60b	16.66
c79 (related to) RickCE	15.64
c48 (related to) ChlaDUB	15.35
c03h (related to) c03x	15
c19 (related to) c67	14.92
c03a (related to) c03e	14.62
c03c (related to) c03g	14.57
c14b (related to) lpg2423	14.43
c19 (related to) c98	14.14
c03d (related to) c03x	14.12
c93 (related to) TGASE_DUF553	13.96
c48 (related to) RickCE	13.77
c03d (related to) c03g	13.77
c03f (related to) c03x	13.44
c03a (related to) c03g	13.32
c11 (related to) c11b	13.3
c48 (related to) CidB	13.07
c101 (related to) c65	13.02
c03a (related to) c03x	13
c64 (related to) c85a	12.96
lpg0259 (related to) s64	12.96
c65 (related to) c85b	12.82
c01b (related to) c01x	12.64
TGASE_DUF553 (related to) lpg0828	12.22
c48 (related to) c63	12.2
c03g (related to) c04	12.06
c65 (related to) c87	11.96
c58a (related to) lpg1290	11.89
c64 (related to) c85b	11.74
c03c (related to) c04	11.7
c59 (related to) c89	11.68
c13 (related to) c14x	11.66
c55 (related to) lpg1949	11.59
c21 (related to) c23	11.51
c48 (related to) c79	11.46
c03g (related to) c99	11.4
c65 (related to) c85a	11.35
c104 (related to) c51	11.32
c03a (related to) c03f	11.17
c11a (related to) c11b	11.15
c03a (related to) c04	10.96
c03a (related to) c03d	10.96
c59 (related to) c69	10.89
c05 (related to) c48	10.64
c69 (related to) lpg0804	10.57
c24 (related to) c37	10.49
c60b (related to) c60x	10.34
c03d (related to) c03f	10.24
c54 (related to) c78	10.23
c48 (related to) lpg1148	10.23
c39 (related to) c83	10.19
s01 (related to) s06	10.15
c110 (related to) TGASE_DUF553	10.1
c03c (related to) c03d	10.01
c83 (related to) lpg0056	9.92
c03c (related to) c03f	9.85
c57 (related to) c63	9.74
c85b (related to) lpg2952	9.74
c03g (related to) c03h	9.74
s32 (related to) s39	9.6
c24 (related to) s39	9.6
c51 (related to) AcmB	9.59
s01 (related to) s39	9.59
c83 (related to) lpg0380	9.57
s01 (related to) s75	9.51
c02a (related to) lpg2622	9.49
c89 (related to) lpg0804	9.41
c04 (related to) s39	9.37
c40 (related to) YaeF_YiiX	9.3
c04 (related to) c62	9.15
LRAT (related to) YaeF_YiiX	9.08
c16a (related to) c16b	9.04
c85a (related to) lpg2952	8.96
c58b (related to) lpg2215	8.85
c02a (related to) lpg2586	8.85
c03c (related to) c03h	8.72
c03e (related to) c04	8.6
c40 (related to) LRAT	8.49
c64 (related to) c87	8.42
c03a (related to) c03h	8.4
c05 (related to) c63	8.29
c04 (related to) c99	8.21
c39 (related to) c70	8.19
c14x (related to) lpg2423	8.15
YaeF_YiiX (related to) p60supfam	8.12
c13 (related to) c14a	8.01
c82a (related to) lpg2207	8
CidB (related to) RickCE	8
c37 (related to) s01	7.96
c82a (related to) lpg1697	7.92
CidB (related to) lpg1148	7.85
c04 (related to) c24	7.85
LRAT (related to) p60supfam	7.8
c03g (related to) c03x	7.74
YaeF_YiiX (related to) lpg0564	7.66
Greenripe (related to) LRAT	7.62
c48 (related to) c57	7.59
c26 (related to) c56	7.54
c04 (related to) s01	7.48
c97 (related to) Greenripe	7.47
c16b (related to) c19	7.46
c03f (related to) c03h	7.46
c47 (related to) lpg2586	7.44
c02a (related to) lpg2433	7.44
c24 (related to) s32	7.38
c85a (related to) LotA	7.31
c82 (related to) lpg1697	7.21
s65 (related to) s75	7.14
c82 (related to) lpg2207	7.07
c01a (related to) c02a	7.04
s07 (related to) s46	7
c65 (related to) lpg2248	7
c03c (related to) s01	7
c55 (related to) c63	6.96
c115 (related to) MINDY34	6.96
s07 (related to) s29	6.92
s39 (related to) s65	6.92
c03f (related to) c04	6.92
c03d (related to) c04	6.92
c85a (related to) lpg0227	6.89
LRAT (related to) pox_YaeF	6.89
c03f (related to) c03g	6.85
c25 (related to) c50	6.8
c45 (related to) s45	6.74
c05 (related to) c79	6.68
c03x (related to) c04	6.62
c118 (related to) lpg2215	6.6
c03a (related to) s39	6.57
s39 (related to) s75	6.55
c40 (related to) c51	6.54
c51 (related to) p60supfam	6.52
c10 (related to) lpg2586	6.48
c58a (related to) lpg2215	6.43
s03 (related to) s39	6.42
c03e (related to) c03x	6.41
c54 (related to) ZUFSP	6.4
c63 (related to) ChlaDUB	6.28
c03c (related to) c24	6.28
c03a (related to) c24	6.27
c03c (related to) s39	6.26
c47 (related to) lpg2622	6.24
c65 (related to) lpg2952	6.17
RickCE (related to) lpg1148	6.11
c48 (related to) lpg1949	6.11
c06 (related to) c42	6.1
c01x (related to) c47	6.1
ChlaDUB (related to) CidB	6.09
c04 (related to) c107	6.07
c01a (related to) c47	6.07
s01 (related to) s32	6.04
c85a (related to) lpg2248	6
c65 (related to) lpg2529	5.96
c97 (related to) LRAT	5.89
c03c (related to) s65	5.89
c03e (related to) c99	5.85
c03g (related to) c62	5.82
c03g (related to) c24	5.8
c65 (related to) LotA	5.77
c03d (related to) c37	5.77
c03d (related to) c03e	5.77
c19 (related to) c28	5.74
c107 (related to) c62	5.74
c04 (related to) s75	5.74
c37 (related to) s06	5.72
c03d (related to) c62	5.7
s01 (related to) s65	5.68
s06 (related to) s32	5.62
s01 (related to) s46	5.6
c55 (related to) lpg2907	5.59
s07 (related to) s55	5.57
c58b (related to) lpg1290	5.57
c16b (related to) c28	5.57
c85b (related to) LotA	5.55
c63 (related to) CidB	5.54
lpg0259 (related to) s46	5.52
c03g (related to) c107	5.52
s32 (related to) s75	5.49
c80 (related to) lpg1931	5.47
c51 (related to) YaeF_YiiX	5.44
c03c (related to) c107	5.44
c05 (related to) ChlaDUB	5.43
c03h (related to) c24	5.42
s01 (related to) s03	5.4
c01b (related to) c02a	5.4
c05 (related to) RickCE	5.39
c80 (related to) lpg1129	5.37
c107 (related to) c24	5.37
c87 (related to) LotA	5.35
s03 (related to) s07	5.32
s01 (related to) s29	5.31
c12 (related to) c86	5.25
c10 (related to) lpg0056	5.24
c01a (related to) lpg0056	5.19
c70 (related to) lpg0380	5.17
c21 (related to) c83	5.17
c14x (related to) c25	5.17
c03a (related to) c03b	5.17
c03d (related to) c24	5.15
c37 (related to) s39	5.11
c70 (related to) lpg0056	5.09
c36 (related to) c85b	5.08
c03d (related to) c107	5.07
s07 (related to) s32	5.06
c10 (related to) lpg2622	5.05
c24 (related to) s03	5.04
c03g (related to) c37	5.04
s32 (related to) s65	5
lpg0259 (related to) s03	5
c03b (related to) c03h	5
c63 (related to) RickCE	4.96
c48 (related to) lpg2907	4.96
c02a (related to) c47	4.96
c01a (related to) lpg0380	4.96
lpg0259 (related to) s39	4.92
c03g (related to) lpg0259	4.92
c40 (related to) lpg0564	4.85
c10 (related to) c47	4.82
c26 (related to) lpg1984	4.8
c25 (related to) lpg2423	4.8
c48 (related to) lpg2153	4.77
c03c (related to) c37	4.77
c69 (related to) c89	4.74
c33 (related to) c65	4.72
s03 (related to) s31	4.72
c48 (related to) lpg2156	4.7
c04 (related to) s32	4.68
c03x (related to) c37	4.68
c26 (related to) lpg1192	4.66
c65 (related to) lpg0227	4.66
c107 (related to) lpg0259	4.66
c57 (related to) ChlaDUB	4.64
c13 (related to) c25	4.64
c116 (related to) TGASE_DUF553	4.62
c03d (related to) lpg0259	4.62
c03h (related to) lpg0259	4.6
c87 (related to) lpg2952	4.57
c85b (related to) lpg0227	4.57
lpg0259 (related to) s32	4.55
c80 (related to) lpg0830	4.46
c03b (related to) c03d	4.46
c01x (related to) c02a	4.46
c47 (related to) c83	4.43
c05 (related to) SidE	4.41
c37 (related to) s32	4.41
c11a (related to) c14b	4.39
c03h (related to) c04	4.38
c05 (related to) lpg1148	4.36
c01a (related to) c10	4.32
c39 (related to) lpg2143	4.31
c04 (related to) c37	4.31
c71 (related to) TGASE_DUF553	4.3
c03e (related to) c03f	4.29
c116 (related to) lpg1668	4.28
c10 (related to) lpg0380	4.28
c48 (related to) SidE	4.24
c85b (related to) lpg2248	4.22
c03d (related to) s39	4.18
c03a (related to) c99	4.15
c01b (related to) c47	4.14
c11 (related to) c14b	4.13
c48 (related to) RavZ	4.1
c79 (related to) ChlaDUB	4.09
c80 (related to) lpg2718	4.05
c85a (related to) lpg1621	4.04
c03g (related to) s39	4.03
c85a (related to) lpg2529	4.02
CidB (related to) lpg1949	4
